# Rice Cultivars Carrying the Semi-Dwarfing Allele Enables High Yield without Lodging under Hairy Vetch–based Green Manure

**DOI:** 10.64898/2026.05.25.727576

**Authors:** Hirofumi Fukuda, Toshihiro Sakamoto, Akari Fukuda, Daisuke Ogawa

## Abstract

Green manure is a promising strategy for reducing dependence on chemical fertilizers in crop production. However, vigorous growth due to green manure often leads to high yield accompanied by lodging in rice, hindering its practical use in rice cultivation. Here, we show that rice cultivars carrying a semi-dwarfing *sd1/ga20ox2* allele achieve high grain yield without lodging under hairy vetch–based green manure conditions. The leading Japanese cultivar Koshihikari exhibited enhanced vegetative growth, increased panicle number, and consequently higher grain yield and quality under green manure conditions in 2023 and 2024 compared with chemical fertilizer management, although this was accompanied by increased culm length and widespread lodging. Among the four *GA20-oxidase* genes, green manure significantly upregulated *Sd1*/*GA20ox2* mRNA levels. A temperate *japonica* cultivar, Nijinokirameki, and an *indica* cultivar, Hokuriku-193, carrying a non-functional *sd1*/*ga20ox2* allele exhibited no lodging under hairy vetch–based green manure management while achieving improved yield performance. Notably, yields obtained under our hairy vetch–based cultivation system were comparable to or exceeded a recently reported high-yield benchmark observed for Hokuriku-193 under chemical fertilizer management in the same region of Japan. These findings suggest that cultivars harboring non-functional *sd1*/*ga20ox2* alleles enable the practical implementation of annual hairy-vetch-rice rotation for sustainable rice production.
