## Supplementary_Tables for "Rice Cultivars Carrying the Semi-Dwarfing Allele Enables High Yield without Lodging under Hairy Vetch–based Green Manure"

### Sheet: Table S1
Supplementary Table 1. Soil nutrient contents under field conditions for hairy vetch cultivation.
Analysis Item		Unit
pH	6.4
Available Phosphate	2100	ppm
Exchangeable Potassium	3740	ppm
Exchangeable Magnesium	3800	ppm
Exchangeable Calcium	37320	ppm
Soluble Copper	7.4	ppm
Soluble Zinc	12.28	ppm
Easily Reducible Manganese	117.48	ppm
Hot-water Soluble Boron	0.51	ppm
Hot-water Extractable N	645	ppm
Total Nitrogen	0.22	%

### Sheet: Table S2
Supplementary Table 2. Dates of sowing, transplanting, and sampling for RNA-seq analysis under chemical fertilizer use (CF) and green manure treatment (GM) in 2023 and 2024.
Year	Comparison	Date of sowing	Date of transplanting	Date of sampling for leaf transcriptome	leaf type	Plant stage
2023	GM vs. CF	2025-04-17	2025-05-12	2025-06-28	the most expanded leaf	vegetative
2024	GM vs. CF	2025-04-22	2025-05-20	2025-06-27	the most expanded leaf	vegetative
2024	GM vs. CF	2025-04-22	2025-05-20	-	the flag leaf	reproductive

### Sheet: Table S3
Supplementary Table 3. List of primers used in this study
Primer name	Primer sequence	Target locus	Description
GA20ox2-InDel-F	CAACACAGCGCTCACTTCTC	Os01g0883800/LOC_Os01g66100	For PCR to detect deletion-type GA20ox2 allele
GA20ox2-InDel-R	AGCGACAGCTCCTTCATCTC

### Sheet: Table S4
Supplementary Table 4. Green manure-treated effects on grain appearance quality in Koshihikari under green manure-treated condition (GM) and chemically fertilized condition (CF) in 2024 and 2025.
Year	Condition	Grain length (mm)	Grain width (mm)	Grain thickness (mm)
2024	CF	5.0±0.0	2.7±0.0	2.0±0.0
	GM	5.0±0.0	2.7±0.0	2.0±0.0
2025	CF	5.1±0.0	2.7±0.0	2.0±0.0
	GM	5.1±0.0	2.7±0.0	2.0±0.0
mean values ± SD (n = 4 to 5) are shown. Asterisks indicate significant differences between CF and GM (P < 0.05, Student’s t-test).
